# Enhancing the Reverse Transcriptase Function in Taq Polymerase via AI-driven Multiparametric Rational Design

**DOI:** 10.1101/2024.07.24.604875

**Authors:** Yulia E. Tomilova, Nikolay E. Russkikh, Igor M. Yi, Elizaveta V. Shaburova, Viktor N. Tomilov, Galina B. Pyrinova, Svetlana O. Brezhneva, Olga S. Tikhonyuk, Nadezhda S. Gololobova, Dmitriy V. Popichenko, Maxim O. Arkhipov, Leonid O. Bryzgalov, Evgeny V. Brenner, Anastasia A. Artyukh, Dmitry N. Shtokalo, Denis V. Antonets, Mikhail K. Ivanov

## Abstract

Modification of natural enzymes to introduce new properties and enhance existing ones is a central challenge in bioengineering. This study is focused on the development of Taq polymerase mutants that show enhanced reverse transcriptase (RTase) activity while retaining other desirable properties such as fidelity, 5′-3′ exonuclease activity, effective deoxyuracil incorporation, and tolerance to locked nucleic acid (LNA)-containing substrates. Our objective was to use AI-driven rational design combined with multiparametric wet-lab analysis to identify and validate Taq polymerase mutants with an optimal combination of these properties. The experimental procedure was conducted in several stages: 1) On the basis of a foundational paper, we selected 18 candidate mutations known to affect RTase activity across six sites. These candidates, along with the wild type, were assessed in the wet lab for multiple properties to establish an initial training dataset. 2) A ridge regression model was trained on this dataset to predict the enzymes’ properties. This model enabled us to select 14 new candidates for further experimental testing. 3) We refined our predictive model using Gaussian process regression and trained it on an expanded dataset now including 33 data points. 4) Leveraging the refined model, we screened *in silico* over 27 million potential mutations, thus selecting 16 for detailed wet-lab evaluation. Through this iterative data-driven approach, we identified 18 enzymes that not only manifested considerably enhanced RTase activity but also retained a balance of other required properties. These enhancements were generally accompanied by lower K_d_, moderately reduced fidelity, and greater tolerance to noncanonical substrates, thereby illustrating a strong interdependence among these traits. Several enzymes validated via this procedure were effective in single-enzyme real-time reverse-transcription PCR setups, implying their utility for the development of new tools for real-time reverse-transcription PCR technologies, such as pathogen RNA detection and gene expression analysis. This study illustrates how AI can be effectively integrated with experimental bioengineering to enhance enzyme functionality systematically. Our approach offers a robust framework for designing enzyme mutants tailored to specific biotechnological applications. The results of our biological activity predictions for mutated Taq polymerases can be accessed at https://huggingface.co/datasets/nerusskikh/taqpol_insilico_dms.
