## Supplementary material for "Enhancing the Reverse Transcriptase Function in Taq Polymerase via AI-driven Multiparametric Rational Design": Table S2

### Sheet: regressor_train_params
property_name	target_mean	target_scale	kernel	log_target
true_const_ferment_ratio_reg	0.25974275721613316	0.179386443884739	SpectralDeltaKernel	1
ferment_error_rate_reg	8.865069137829138	0.6619983126527081	SpectralDeltaKernel	1
const_catalys_T_reg	2.629318353646763	0.8529136316529408	SpectralDeltaKernel	1
dCt_PIV2_mult_1uM_reg	5.904642857142854	4.99699229690282	SpectralDeltaKernel	0
dCt_PIV2_mult_3uM_reg	5.464	6.176748659286698	MaternKernel	0
dCt_PIV2_mult_10uM_reg	6.764074074074074	5.391311432061405	MaternKernel	0
dCt_MpV_mult_1uM_reg	7.506551724137931	5.517787710019465	MaternKernel	0
dCt_MpV_mult_3uM_reg	6.844333333333333	5.934297309332889	MaternKernel	0
dCt_MpV_mult_10uM_reg	9.027307692307692	5.900718703091831	MaternKernel	0
MpV_1uM_dCt_reg	7.060107963458825	5.385371967711929	MaternKernel	0
MpV_3uM_dCt_reg	6.683767502357142	5.549616302659206	MaternKernel	0
MpV_10uM_dCt_reg	9.011789638021707	5.657715998250361	SpectralDeltaKernel	0
PIV2_1uM_dCt_reg	6.477261838406881	5.507373490250361	MaternKernel	0
PIV2_3uM_dCt_reg	5.549766796049529	5.004195410840474	MaternKernel	0
PIV2_10uM_dCt_reg	8.585099470106943	5.698789749929428	SpectralDeltaKernel	0
MpV_1uM_PCR_exp_30_tens_thousands_reg	0.37457420585401535	0.47487518554892044	SpectralDeltaKernel	1
MpV_1uM_PCR_exp_35_tens_thousands_reg	0.7305398689069507	0.6370351572413407	SpectralDeltaKernel	1
MpV_1uM_PCR_exp_40_tens_thousands_reg	1.075072632653803	0.5440393418562206	SpectralDeltaKernel	1
MpV_3uM_PCR_exp_30_tens_thousands_reg	0.40444802838188626	0.4887683575127798	MaternKernel	1
MpV_3uM_PCR_exp_35_tens_thousands_reg	0.7474166284350334	0.603616059745767	MaternKernel	1
MpV_3uM_PCR_exp_40_tens_thousands_reg	1.0889596861086137	0.5311050545989893	MaternKernel	1
MpV_3uM_PCR_exp_49_tens_thousands_reg	1.3253167858173542	0.44625057479860014	SpectralDeltaKernel	1
MpV_10uM_PCR_exp_30_tens_thousands_reg	0.2047127579510783	0.3416982698723963	SpectralDeltaKernel	1
MpV_10uM_PCR_exp_35_tens_thousands_reg	0.4267499330964771	0.5285495644256666	SpectralDeltaKernel	1
MpV_10uM_PCR_exp_40_tens_thousands_reg	0.6421050784556352	0.5664521355752983	SpectralDeltaKernel	1
MpV_10uM_PCR_exp_49_tens_thousands_reg	0.9178594134471332	0.5724865965652921	SpectralDeltaKernel	1
PIV2_1uM_PCR_exp_30_tens_thousands_reg	0.5847020412948776	0.6451941597612616	MaternKernel	1
PIV2_1uM_PCR_exp_35_tens_thousands_reg	1.0027471561335297	0.7101553410845556	MaternKernel	1
PIV2_1uM_PCR_exp_40_tens_thousands_reg	1.3147934924544173	0.53815962675326	MaternKernel	1
PIV2_1uM_PCR_exp_49_tens_thousands_reg	1.3646833470702375	0.5120223673716097	MaternKernel	1
PIV2_3uM_PCR_exp_30_tens_thousands_reg	0.645410954918664	0.6579874088349184	MaternKernel	1
PIV2_3uM_PCR_exp_35_tens_thousands_reg	1.080301725903	0.6326840652246224	SpectralDeltaKernel	1
PIV2_3uM_PCR_exp_40_tens_thousands_reg	1.3787159256464108	0.4470927664089213	SpectralDeltaKernel	1
PIV2_3uM_PCR_exp_49_tens_thousands_reg	1.4249645179949026	0.42776937125044806	SpectralDeltaKernel	1
PIV2_10uM_PCR_exp_30_tens_thousands_reg	0.31253867176896183	0.4900946370379192	SpectralDeltaKernel	1
PIV2_10uM_PCR_exp_35_tens_thousands_reg	0.548617474748001	0.6173581888857399	SpectralDeltaKernel	1
PIV2_10uM_PCR_exp_40_tens_thousands_reg	0.6966059078123401	0.6064698937031894	SpectralDeltaKernel	1
PIV2_10uM_PCR_exp_49_tens_thousands_reg	0.7326867208631684	0.6043814634876883	SpectralDeltaKernel	1
PCR_effectiveness_reg	1.8709038137420295	0.12092802646479602	SpectralDeltaKernel	0
const_catalys_U_reg	2.3729112941275208	1.0943655641979604	SpectralDeltaKernel	1
const_of_dissosiation_reg	0.0	1.0	SpectralDeltaKernel	1
